# More than 90% of nacre matrix proteins are composed of silk-like proteins

**DOI:** 10.1101/2022.09.07.507049

**Authors:** Xiaojun Liu, Zehui Yin, Zhuojun Ma, Jian Liang, Liping Yao, Rongqing Zhang

**Affiliations:** Department of Biotechnology and Biomedicine, Yangtze Delta Region Institute of Tsinghua University, Zhejiang 314006, China; Protein Science laboratory of the Ministry of Education, Tsinghua University, Beijing 100084, China; Taizhou innovation center, Yangtze Delta Region Institute of Tsinghua University,Zhejiang 318000,China; Zhejiang Provincial Key Laboratory of Applied Enzymology, Yangtze Delta Region Institute of Tsinghua University, 705 Yatai Road, Jiaxing 314006, PR China; Chinese academy of fishery sciences, Beijing 100141, China; State Key Laboratory of Plateau Ecology and Agriculture, Qinghai University, Xining 810016, China; Key Laboratory of Freshwater Aquatic Genetic Resources, Shanghai Ocean University, Ministry of Agriculture, Shanghai 201306, China

**Keywords:** nacre, shell matrix proteins, silk-like proteins, proteome

## Abstract

A proteome is a powerful tool to study nacre biomineralization that occurs in an ordered microenvironment composed mainly of proteins and polysaccharides. As more and more proteins are detected, new questions arise about which proteins are responsible for forming this microenvironment. In this study, shell matrix proteins (SMPs) of nacre were analyzed using label-free quantitative proteome. A total of 99.89% of the insoluble nacre SMPs were composed of silk-like proteins, chitin-binding proteins, and cysteine-rich SMPs, which were responsible for organic framework assembly. A total of 99.34% of the soluble nacre SMPs were composed of silk-like proteins and chitin-binding proteins, which were responsible for forming protein gel filling in organic frameworks. The content of silk-like proteins was more than 90% in both insoluble and soluble nacre SMPs. As organic frameworks and protein gel together constructed a microenvironment for calcium carbonate biomineralization, these results provided a novel understanding of nacre formation.
