## supplemental table 1 for "More than 90% of nacre matrix proteins are composed of silk-like proteins": Table S1 Protein identification list in nacre EDTA-insoluble SMPs (EISMs).xlsx

### Sheet: Sheet1
Table S1 Protein identification list in nacre EDTA-insoluble SMPs (EISMs)
Protein Accession	Peptide number	EST Accession	Primer for 5’ race	Primer for 3’ race	protein
			(5' - 3')	(5' - 3')
1947-03-01	6	GW692998	Protein published	Protein published	hic7
2022-01-01	3	GW694958	ORF completed	ORF completed	cysrichin-A
1988-02-01	2	GW694155	ORF completed	ORF completed	prismafin
1997-02-01	32	GW692744	GCCACCTTTAAGACCACC	TGCAGGCGTTTTGGAC	hic58-3
1003-3	9	GW694309	ORF completed	ORF completed	upsalin3
1995-03-01	3	GW693042	CAGTTTTGGGGGTTTTCAAT	GTGTCATCAAGCATTTTGGA	hc-CDIC
1936-02-01	3	FK028638	ORF completed	ORF completed	teosin2
1944-03-01	9	GW693409	Protein published	Protein published	silkmaxin
1939-01-01	1	FK028009	ATGATGCAGTTGTAGGTTGT	TTGTGTTGGATTCAGGTGAT	hc-beta-actin2
1937-01-01	1	GW692693	5’ terminal completed	CTACTCAGGAAAAATGAGGG	hic82
2000-02-01	1	GW693097	ORF completed	ORF completed	zonesin
1444-2	5	GW693762	Protein published	Protein published	silkmapin
2022-03-08	1	FK029293	ORF completed	ORF completed	argrichin
2022-02-05	1	GW693730	Protein published	Protein published	HcKuPI
233-1	2	GW696024	ORF completed	ORF completed	hic6
1827-2	1	GW693428	ORF completed	ORF completed	theromacin
1404-2	2	GW693855	AAACAACAAAGCCCTCATTC	3’ terminal completed	hic68
875-1	15	GW695382	Protein published	Protein published	silkmapin
1969-03-01	1	GW695326	Protein published	Protein published	hic14
2022-02-17	2	GW695298	5’ terminal completed	CAGCAATACACAGAAAAGCC	hic33
1121-1	10	GW694191	TATTGTGTCATCTCCCGTTG	3’ terminal completed	metrichin
1270-3	12	GW691732	ORF completed	ORF completed	upsalin2
2000-02-01	2	GW693138	ORF completed	ORF completed	hic5
2022-02-05	1	GW692725	AGTGAATGAACACGACGAAA	3’ terminal completed	sonefin
1987-01-01	2	GW695176	ORF completed	ORF completed	sovesin
2022-03-01	2	GW696432	ORF completed	ORF completed	Krichin
1639-2	1	GW692095	ORF completed	ORF completed	cysrichin-B
259-2	15	GW695998	Protein published	Protein published	hic9
2022-03-28	13	GW693477	ORF completed	ORF completed	tofesin
815-1	1	GW695652	GTCAATAGAGGGTACTTGCC	GGATCCACCTGGATG	chitinase-4
2022-02-05	1	GW692313	GACAATTTCAGAGTAGGCCA	3’ terminal completed	hc-C1QL
2022-01-19	21	GW693119	ORF completed	ORF completed	upsalin4
1985-02-01	1	GW694974	CCTCATCTTCCTTCTCTTCC	AAAGGTGTAAATCCGTGTTG	failed
1983-02-01	1	GW693155	ORF completed	ORF completed	hc-antigen
1947-02-01	1	GW695268	GGAAAAGCGTATTGATGAGC	ACCTCCTGTAACTGATGTGA	hic118
1591-2	1	GW693666	TATTACGATGCTGTGCAAGT	CAGGTGAAATTGAGGGAAGA	hic92
539-1	30	GW695718	Protein published	Protein published	hic74
1995-03-01	1	GW695110	5’ terminal completed	CTACTCAGGAAAAATGAGGG	hic82
752-1	1	GW695505	GTTATTGTGGTTTCTGCTCG	3’ terminal completed	fiverin
1942-03-01	1	GW694804	TAGCGAATGATTGG	GGATACAAGGAGCTG	hic118
1987-03-01	1	GW694768	GATTTGGCCTCCACTAAGAA	CCAGTTCTCCTAAGCAATGT	hc-CDIC
1990-02-01	3	GW694969	GTCAATAGAGGGTACTTGCC	GGATCCACCTGGATG	chitinase-4
906-2	13	GW695561	TCTTTCCTACTCCTCCTACG	TCAGCTTCATGGGATGTTAC	hic124
2022-01-24	3	GW692461	CAGCGGCAGCAGAAT	CGGCTGCAGGTTTTGAT	hic74-2
274-3	5	GW696193	ATTACCTCCACTGCCAATTT	TTGAAAAAGAGGGGGATGAA	hic54
2022-01-08	2	GW693029	ORF completed	ORF completed	hic8
1132-2	12	GW694180	GTAACACGAGGTGATGAGTT	3’ terminal completed	hic42
1438-3	22	GW693768	ORF completed	ORF completed	hic10
1879-1	12	GW691853	GCCACCTTTAAGACCACC	TGGATTTGGTGGACCAGG	hic58-1
1871-1	5	GW691861	CGTCCATACACTGACACATA	ATGACAAAGGGTTCGATGAC	hic58-2
2000-01-01	1	GW692741	5’ terminal completed	ACTTGTGTCTTCCTCTCCC	hic68
1975-02-01	28	GW695188	Protein published	Protein published	hic74
1933-02-01	8	GW693420	TATCAGCTATGTCAGCCAAC	ACCTTTACCTTCCTTACCCT	hc-pif2
2022-01-29	2	GW693628	Protein published	Protein published	hichin
1930-02-01	1	FK026998	Protein existed in genebank	Protein existed in genebank	hc-GIFLP2
