## supplemental table 2 for "More than 90% of nacre matrix proteins are composed of silk-like proteins": Table S2 Protein identification list in nacre EDTA-soluble SMPs (ESMs).xlsx

### Sheet: Sheet1
Table S2 Protein identification list in nacre EDTA-soluble SMPs (ESMs)
Protein Accession	Peptide number	EST Accession	Primer for 5’ race	Primer for 3’ race	protein
			(5' - 3')	(5' - 3')
1947-03-01	3	GW692998	Protein published	Protein published	hic7
1326-3	3	GW693986	CATCTTCGAGTGTAAATAGCC	3’ terminal completed	hic15
1988-02-01	3	GW694155	ORF completed	ORF completed	prismafin
2000-02-01	1	GW693097	ORF completed	ORF completed	zonesin
1973-03-01	1	FK027474	CCTTTTCCTTGGCTTTCTTC	3’ terminal completed	hc-RBL13
1934-03-01	1	FK029816	5’ terminal completed	CCAACAATCTATGGGGGTAG	hc-ZFP385B
2022-02-05	3	GW693730	Protein published	Protein published	HcKuPI
1823-1	2	GW693432	ORF completed	ORF completed	cysrichin-C
1202-2	1	GW691800	ORF completed	ORF completed	hic7-B
1936-02-01	3	FK028638	ORF completed	ORF completed	teosin2
906-2	23	GW695561	TCTTTCCTACTCCTCCTACG	TCAGCTTCATGGGATGTTAC	hic124
1871-1	35	GW691861	CGTCCATACACTGACACATA	ATGACAAAGGGTTCGATGAC	hic58-2
2000-01-01	1	GW694899	GCTCTCGATGGTTCTCTTAG	CTTCTCTGTCTTGCTCTTGT	failed
1270-3	5	GW691732	ORF completed	ORF completed	upsalin2
1879-1	17	GW691853	GCCACCTTTAAGACCACC	TGGATTTGGTGGACCAGG	hic58-1
1003-3	5	GW694309	ORF completed	ORF completed	upsalin3
2022-03-22	1	GW693075	ORF completed	ORF completed	cysrichin-E
1989-02-01	1	FK028298	GGTTGCAAGATTACCAAATGT	AAATCCACGTTAAGAAGCAG	failed
1969-03-01	1	GW695326	Protein published	Protein published	hic14
2022-03-12	1	GW692512	TTTGTGTAGATGACACCACC	ATTGCGTTTGTATGGAAGGA	hic51
2022-01-28	1	GW694319	TTCTTCTGGTGGTGGTAGAT	GGCAGCTCGCCTACG	failed
2022-02-15	1	GW692509	GGAACAGCATAACTGTCCAA	3’ terminal completed	hic14-2
2022-01-27	1	FK028752	ATGATGCAGTTGTAGGTTGT	TTGTGTTGGATTCAGGTGAT	hc-beta-actin2
1933-02-01	12	GW693420	TATCAGCTATGTCAGCCAAC	ACCTTTACCTTCCTTACCCT	hc-pif2
1990-03-01	1	GW694703	ORF completed	ORF completed	hc-vdg3
1944-03-01	2	GW693409	Protein published	Protein published	silkmaxin
274-3	3	GW696193	ATTACCTCCACTGCCAATTT	TTGAAAAAGAGGGGGATGAA	hic54
1997-02-01	62	GW692744	GCCACCTTTAAGACCACC	TGCAGGCGTTTTGGAC	hic58-3
1987-03-01	1	GW694768	GATTTGGCCTCCACTAAGAA	CCAGTTCTCCTAAGCAATGT	hc-CDIC
1984-03-01	2	GW694211	ORF completed	ORF completed	hic16
233-1	1	GW696024	ORF completed	ORF completed	hic6
1438-3	7	GW693768	ORF completed	ORF completed	hic10
539-1	61	GW695718	Protein published	Protein published	hic74
1930-02-01	3	FK026998	Protein existed in genebank	Protein existed in genebank	hc-GIFLP2
1245-2	13	GW694067	ORF completed	ORF completed	upsalin4
1337-2	1	GW693975	5’ terminal completed	CTGAAACACAGGAAGAATGC	hc-GTLL
1948-01-01	11	GW691783	TATTGTGTCATCTCCCGTTG	3’ terminal completed	metrichin
1036-1	3	GW694276	GAGGACGACAATGGAAAATA	ACTTCACAATAGAAATAAATATAGA	failed
1962-01-01	2	GW692983	ACCCACGACTATTTTGTGAA	TTCCTCACAGTTTTGAAGGT	hc-MCSGL
2022-01-29	8	GW693628	Protein published	Protein published	hichin
875-1	1	GW695382	Protein published	Protein published	silkmapin
1995-03-01	1	GW695110	5’ terminal completed	CTACTCAGGAAAAATGAGGG	hic82
1969-01-01	1	FK030821	ORF completed	ORF completed	fiverin
2022-02-17	2	GW695298	5’ terminal completed	CAGCAATACACAGAAAAGCC	hic33
1444-2	3	GW693762	Protein published	Protein published	silkmapin
1827-2	3	GW693428	ORF completed	ORF completed	theromacin
2022-02-05	2	GW692313	GACAATTTCAGAGTAGGCCA	3’ terminal completed	hc-C1QL
2022-03-27	3	FK027108	AAGCCAGAAGTAAAGTCAGG	3’ terminal completed	hc-NPAC
2022-03-28	4	GW693477	ORF completed	ORF completed	tofesin
2022-01-08	1	GW693029	ORF completed	ORF completed	hic8
1591-2	1	GW693666	TATTACGATGCTGTGCAAGT	CAGGTGAAATTGAGGGAAGA	hic92
1967-01-01	1	GW692774	CATGAAGATTTTGTCGGTGC	GATGGGGATATGACGATGTT	failed
1076-2	7	GW691926	ORF completed	ORF completed	SLSMP1
259-2	1	GW695998	Protein published	Protein published	hic9
2022-03-01	5	GW696432	ORF completed	ORF completed	Krichin
1975-02-01	21	GW695188	Protein published	Protein published	hic74
1132-2	29	GW694180	GTAACACGAGGTGATGAGTT	3’ terminal completed	hic42
2022-03-11	1	GW695304	TTTGGTGGATCATTCTTGCT	GGAAATGCCTCTGGAAAAAC	hc-EF1A
2022-02-07	1	GW693728	ORF completed	ORF completed	cysrichin-D
2022-01-24	7	GW692461	CAGCGGCAGCAGAAT	CGGCTGCAGGTTTTGAT	hic74-2
2022-02-05	1	GW692725	AGTGAATGAACACGACGAAA	3’ terminal completed	sonefin
1933-01-01	1	FK029527	ATACATATTGCTTCCGGGTG	GAGAAAGATGGCTTTGCTTG	failed
1983-02-01	1	GW693155	ORF completed	ORF completed	hc-antigen
386-1	4	GW696081	TGACTCCAGAAAAGATAGCG	CATCGAAAATCCCATCTCCA	failed
328-2	3	GW695929	ORF completed	ORF completed	sovesin
815-1	1	GW695652	GTCAATAGAGGGTACTTGCC	GGATCCACCTGGATG	chitinase-4
1274-3	1	GW691728	AGGGGCCAGAGTATCTTTAT	ATGGAAAAGTGGTCAAGGTT	hc-ETIF3
502-3	1	GW695965	TAATCCTTTCCTTCTGGGGA	CTTTAACAGTGAGTTGACGC	hc-RBPL
